# Functional and dysfunctional T regulatory cell states in human tissues in RA and other autoimmune arthritic diseases

**DOI:** 10.1101/2025.09.23.677874

**Authors:** Byunghee Koh, Shani T. Gal Oz, Ryota Sato, Hung N. Nguyen, Garrett Dunlap, Chrisopher Mahony, Chrissy Bolton, Accelerating Medicines Partnership (AMP) RA/SLE Network, Lucy R. Wedderburn, Adam P. Croft, Laura Donlin, Soumya Raychaudhuri, Ilya Korsunsky, Deepak A. Rao, Michael B. Brenner

## Abstract

Regulatory T cells (Tregs), characterized by FOXP3 expression, are essential for maintaining immune homeostasis by controlling inflammation. However, in autoimmune diseases such as rheumatoid arthritis (RA), impaired Treg function contributes to immune dysregulation and disease pathology. While most studies of human Tregs have focused on blood, here we analyzed Tregs in synovial tissues from RA patients using single cell RNA sequencing (scRNAseq). We identified two predominant Treg states, CD25^hi^CXCR6^pos^ Tregs with strong suppressive function, and CD25^lo^AREG^pos^ Tregs, a dysfunctional state exclusively enriched in synovial tissues but not in blood. Computational and in vitro analyses revealed that cortisol induced AREG expression, suppressed glycolysis, and impaired the suppressive function of CD25^lo^AREG^pos^ Tregs. In turn, AREG promoted an IL-33^+^ inflammatory phenotype in synovial fibroblasts. Importantly, we found that TNFR2 engagement can prevent or reverse this dysfunctional Treg state. In contrast to CD25^lo^AREG^pos^ Tregs, CD25^hi^CXCR6^pos^ Tregs were highly suppressive, showed coordinated abundance with macrophages in synovial tissue, and functionally interacted with membrane-bound TNFα expressed by macrophages, which promoted their functional suppressive state. These two Treg subsets were similarly found in the synovial tissue in Juvenile Idiopathic Arthritis (JIA), another inflammatory arthritic disorder, indicating conserved mechanisms across arthritic diseases. Together, our findings define distinct pathways driving divergent functional and dysfunctional Treg states in inflamed tissues and point to interventions that may prevent or reverse the development of the dysfunctional state.
