## Supplemental Table 1 for "Functional and dysfunctional T regulatory cell states in human tissues in RA and other autoimmune arthritic diseases"

### Sheet: Supplementary 1
Supplementary Table 1 - dataset description table
	Dataset	tissue	disease	donor #	Sorting strategy	TCR sequencing used	# Tregs included in analysis	source	Link
Main RA Treg analysis	A	synovial tissue	RA	70	Whole tissue	-	4512	Zhang et al	https://doi.org/10.1038/s41586-023-06708-y
	B	synovial tissue	RA	12	CD45+CD3+	V	1896	Dunlap et al.	https://doi.org/10.1038/s41467-024-49186-0
		blood					1003
	C	synovial fluid	RA	5	CD4+CD127-	V	1663	current paper
		blood		5			2809
	D	blood	Healthy donor	5	CD4+CD25+CD127−	V	7026	Luo et al.	https://doi.org/10.1038/s41467-021-24213-6
Disease comparison	JIA	synovial tissue	Juvenile Idiopathic Arthritis	12	Whole tissue	-	2298	Bolton & Mahony et al.	Under revisions
		synovial fluid					2345
		blood					880
	PsA	synovial fluid	Psoriatic Arthritis	3	memory-enriched CD4 and CD8 T-cell	-	2845	Penkava et al.	https://doi.org/10.1038/s41467-020-18513-6
		blood					1251
