## Supplemental Table 4 for "Functional and dysfunctional T regulatory cell states in human tissues in RA and other autoimmune arthritic diseases"

### Sheet: Sheet1
	Supplementary Table 4- Taqman probes and SYBR primer sequences
	Taqman probe
	Mouse
	Gene	Cat. No
	B2m	Mm00437762_m1
	Fkbp5	Mm00487406_m1
	Areg	Mm01354339_m1
	Human
	Gene	Cat. No
	B2m	Hs99999907_m1
	AREG	Hs99999035_m1
	FKBP5	Hs01561006_m1
	NR3C1	Hs00353740_m1
	IL15RA	Hs00542602_m1
	IL15	Hs01003716_m1
	HPRT	Hs99999909_m1
	SYBR primer sequences
	Primers	Forward	Reverse
	GAPDH	GTCTCCTCTGACTTCAACAGCG	ACCACCCTGTTGCTGTAGCCAA
	IL33	GCCTGTCAACAGCAGTCTACTG	TGTGCTTAGAGAAGCAAGATACTC
	CSF2	CATGATGGCCAGCCACTACAA	ACTGGCTCCCAGCAGTCAAAG
	IL1B	CCAGGGACAGGATATGGAGCA	TTCAACACGCAGGACAGGTACAG
	IL8	ACACTGCGCCAACACAGAAATTA	TTTGCTTGAAGTTTCACTGGCATC
	EGFR	GGTGCGAATGACAGTAGCATTATGA	AAAGGTGGGCTCCTAACTAGCTGAA
	IL6	AAGCCAGAGCTGTGCAGATGAGTA	TGTCCTGCAGCCACTGGTTC
