## Supplemental Table 5 for "Functional and dysfunctional T regulatory cell states in human tissues in RA and other autoimmune arthritic diseases"

### Sheet: Sheet1
		Supplementary Table 5 - Flow cytometric antibodies
	Antigen/Name	Clone	Fluorochrome	Company	Cat. No.
	CD3	UCHT1	BV650	Biolegend	300468
			AF700	Biolegend	300424
			BV510	Biolegend	300488
	CD4	OKT4	FITC	BioLegend	317408
			BV510	BioLegend	317444
			BV650	BioLegend	317436
	CD25	BC96	BV785	BioLegend	302638
			APC	Biolegend	302610
	CD127	A019D5	PE	Biolegend	351304
			PECY7	Biolegend	351320
	CD45RA	HI100	BV605	Biolegend	304134
			PECY7	Biolegend	304126
	CXCR6	KO41E5	PE	Biolegend	356004
	HLA-DR	L243	BV510	Biolegend	307646
	CD39	A1	BV711	Biolegend	328228
	ICOS	C398.4A	AF700	Biolegend	313528
	CXCL16	256213	APC	R&D	FAB976A
	IL15RA	JM7A4	PE	BioLegend	330208
	IL15	34559	APC	R&D	IC2471A
	CD14	M5E2	BV510	BioLegend	301842
	FOXP3	PCH101	BV421	ebioscience	48477642
	HELIOS	22F6	PECY7	BioLegend	137236
	pSTAT5	47/Stat5(pY694)	AF488	BD Biosciences	612598
	AREG	AREG559	PE	ebioscience	12537041
			APC	ebioscience	17537042
	CTLA4	L3D10	PercpCP/Cy5.5	BioLegend	349928
	CXCR4	12G5	APC	BioLegend	306510
	TNFR2	22235	AF700	R&D	FAB226N
	mTNFa	6401	PE	R&D	FAB210P
